# Diversity of an uncommon elastic hypersaline microbial mat along a small-scale transect

**DOI:** 10.1101/2021.03.04.433984

**Authors:** Laura Espinosa-Asuar, Camila Monroy-Guzmán, David Madrigal-Trejo, Marisol Navarro-Miranda, Jazmin Sánchez-Pérez, Jhoselinne Buenrostro-Muñoz, Juan Villar, Julián Felipe Cifuentes Camargo, Maria Kalambokidis, Diego A. Esquivel-Hernandez, Mariette Viladomat Jasso, Ana E. Escalante, Patricia Velez, Mario Figueroa, Anahí Martínez Cárdenas, Santiago Ramirez Barahona, Jaime Gasca-Pineda, Luis E. Eguiarte, Valeria Souza

## Abstract

We evaluated the microbial diversity and metabolome profile of an uncommon hypersaline elastic microbial mat from Cuatro Ciénegas Basin (CCB) in the Chihuahuan Desert of Coahuila, México. We collected ten samples on a small scale transect (1.5-meters) and described its microbial diversity through NGS-based ITS and 16S rDNA gene sequencing. A very low number of taxa comprised a considerable proportion of the mat and were shared across all sampling points, whereas the rare biosphere was more phylogenetically diverse (Faith’s Phylogenetic Diversity (FPD) index) and phylogenetically disperse (using a null model distribution of Phylogenetic Species Clustering (nmdPSC)) than the abundant (high read count) taxa for both analyzed libraries. We also found a distinctive metabolome profile for each sample and were able to tentatively annotate several classes of compounds with relevant biological properties.
