## Supplementary material for "Diversity of an uncommon elastic hypersaline microbial mat along a small-scale transect": Suppl. Table 1

### Sheet: Hoja1
ASV_ID_Merge_data	Kingdom	Phylum	Class	Order	Family	Genus	Species	S01	S02	S03	S04	S06	S07
ASV6	k__Fungi	p__Rozellomycota	NA	NA	NA	NA	NA	697	622	2666	1834	3276	2668
ASV10	k__Fungi	p__Basidiomycota	NA	NA	NA	NA	NA	190	702	457	634	249	271
ASV15	k__Fungi	p__Basidiomycota	NA	NA	NA	NA	NA	0	0	271	1431	0	243
ASV18	k__Fungi	p__Basidiomycota	NA	NA	NA	NA	NA	0	0	333	982	0	88
ASV21	k__Fungi	p__Basidiomycota	NA	NA	NA	NA	NA	0	0	209	682	0	96
ASV27	k__Fungi	p__Basidiomycota	NA	NA	NA	NA	NA	231	68	22	6	213	61
ASV28	k__Fungi	p__Basidiomycota	NA	NA	NA	NA	NA	0	288	0	144	0	153
ASV30	k__Fungi	p__Basidiomycota	NA	NA	NA	NA	NA	89	0	0	88	92	260
ASV31	k__Fungi	p__Basidiomycota	NA	NA	NA	NA	NA	0	0	0	398	0	125
ASV44	k__Fungi	p__Basidiomycota	NA	NA	NA	NA	NA	107	0	24	46	36	122
ASV45	k__Fungi	p__Basidiomycota	c__Agaricomycetes	NA	NA	NA	NA	62	45	202	0	0	12
ASV48	k__Fungi	p__Basidiomycota	NA	NA	NA	NA	NA	47	19	26	89	68	48
ASV53	k__Fungi	p__Basidiomycota	NA	NA	NA	NA	NA	26	67	0	18	42	115
ASV58	k__Fungi	p__Basidiomycota	c__Agaricomycetes	NA	NA	NA	NA	0	0	0	27	178	53
ASV60	k__Fungi	p__Basidiomycota	NA	NA	NA	NA	NA	0	55	0	34	0	155
ASV62	k__Fungi	p__Basidiomycota	NA	NA	NA	NA	NA	0	223	0	0	0	0
ASV63	k__Fungi	p__Basidiomycota	NA	NA	NA	NA	NA	46	0	0	22	0	151
ASV65	k__Fungi	p__Basidiomycota	NA	NA	NA	NA	NA	22	32	0	30	48	84
ASV74	k__Fungi	p__Basidiomycota	NA	NA	NA	NA	NA	33	0	0	0	96	68
ASV78	k__Fungi	p__Basidiomycota	NA	NA	NA	NA	NA	23	0	26	13	0	130
ASV82	k__Fungi	p__Basidiomycota	NA	NA	NA	NA	NA	182	0	0	0	0	0
ASV83	k__Fungi	p__Basidiomycota	NA	NA	NA	NA	NA	20	0	0	13	30	119
ASV86	k__Fungi	p__Basidiomycota	c__Agaricomycetes	NA	NA	NA	NA	92	0	0	68	17	0
ASV90	k__Fungi	p__Basidiomycota	NA	NA	NA	NA	NA	0	0	31	0	72	60
ASV96	k__Fungi	p__Basidiomycota	NA	NA	NA	NA	NA	0	153	0	0	0	0
ASV109	k__Fungi	p__Basidiomycota	NA	NA	NA	NA	NA	20	0	0	0	0	99
ASV110	k__Fungi	p__Basidiomycota	NA	NA	NA	NA	NA	19	0	0	0	0	100
ASV132	k__Fungi	p__Basidiomycota	NA	NA	NA	NA	NA	22	0	0	28	19	17
ASV133	k__Fungi	p__Basidiomycota	NA	NA	NA	NA	NA	0	0	86	0	0	0
ASV134	k__Fungi	p__Basidiomycota	NA	NA	NA	NA	NA	0	0	0	31	55	0
ASV140	k__Fungi	p__Basidiomycota	NA	NA	NA	NA	NA	8	0	0	28	11	33
ASV143	k__Fungi	p__Basidiomycota	c__Agaricomycetes	NA	NA	NA	NA	0	20	0	0	53	0
ASV150	k__Fungi	p__Basidiomycota	NA	NA	NA	NA	NA	0	0	0	0	52	14
ASV156	k__Fungi	p__Basidiomycota	NA	NA	NA	NA	NA	0	0	0	19	0	41
ASV158	k__Fungi	p__Basidiomycota	NA	NA	NA	NA	NA	0	0	0	0	31	27
ASV163	k__Fungi	p__Basidiomycota	NA	NA	NA	NA	NA	6	0	0	25	22	0
ASV165	k__Fungi	p__Basidiomycota	NA	NA	NA	NA	NA	15	0	0	0	36	0
ASV167	k__Fungi	p__Basidiomycota	NA	NA	NA	NA	NA	27	0	0	22	0	0
ASV168	k__Fungi	p__Basidiomycota	NA	NA	NA	NA	NA	48	0	0	0	0	0
ASV176	k__Fungi	p__Basidiomycota	NA	NA	NA	NA	NA	0	44	0	0	0	0
ASV178	k__Fungi	p__Basidiomycota	NA	NA	NA	NA	NA	9	0	0	0	10	24
ASV180	k__Fungi	p__Basidiomycota	NA	NA	NA	NA	NA	14	0	0	0	28	0
ASV184	k__Fungi	p__Basidiomycota	NA	NA	NA	NA	NA	0	0	0	24	15	0
ASV188	k__Fungi	p__Basidiomycota	NA	NA	NA	NA	NA	0	0	36	0	0	0
ASV192	k__Fungi	p__Basidiomycota	NA	NA	NA	NA	NA	0	34	0	0	0	0
ASV198	k__Fungi	p__Basidiomycota	c__Agaricomycetes	NA	NA	NA	NA	32	0	0	0	0	0
ASV203	k__Fungi	p__Basidiomycota	NA	NA	NA	NA	NA	0	0	0	0	0	32
ASV204	k__Fungi	p__Basidiomycota	NA	NA	NA	NA	NA	0	0	0	0	0	32
ASV205	k__Fungi	p__Basidiomycota	NA	NA	NA	NA	NA	0	0	0	0	0	32
ASV210	k__Fungi	p__Basidiomycota	c__Agaricomycetes	NA	NA	NA	NA	0	0	30	0	0	0
ASV212	k__Fungi	p__Basidiomycota	NA	NA	NA	NA	NA	0	0	0	0	30	0
ASV217	k__Fungi	p__Basidiomycota	NA	NA	NA	NA	NA	0	0	0	0	13	15
ASV223	k__Fungi	p__Basidiomycota	NA	NA	NA	NA	NA	0	0	0	3	23	0
ASV228	k__Fungi	p__Basidiomycota	NA	NA	NA	NA	NA	0	0	0	0	0	26
ASV232	k__Fungi	p__Basidiomycota	NA	NA	NA	NA	NA	0	0	0	25	0	0
ASV243	k__Fungi	p__Basidiomycota	NA	NA	NA	NA	NA	0	0	0	0	0	23
ASV245	k__Fungi	p__Basidiomycota	c__Agaricomycetes	NA	NA	NA	NA	22	0	0	0	0	0
ASV249	k__Fungi	p__Basidiomycota	NA	NA	NA	NA	NA	0	0	0	22	0	0
ASV254	k__Fungi	p__Basidiomycota	NA	NA	NA	NA	NA	0	0	0	0	12	10
ASV268	k__Fungi	p__Basidiomycota	NA	NA	NA	NA	NA	0	0	0	0	0	20
ASV271	k__Fungi	p__Basidiomycota	NA	NA	NA	NA	NA	0	0	0	0	0	19
ASV283	k__Fungi	p__Basidiomycota	NA	NA	NA	NA	NA	8	0	0	0	9	0
ASV292	k__Fungi	p__Basidiomycota	NA	NA	NA	NA	NA	0	0	0	0	16	0
ASV295	k__Fungi	p__Basidiomycota	NA	NA	NA	NA	NA	15	0	0	0	0	0
ASV307	k__Fungi	p__Basidiomycota	NA	NA	NA	NA	NA	0	0	0	0	14	0
ASV309	k__Fungi	p__Basidiomycota	NA	NA	NA	NA	NA	0	0	0	0	9	5
ASV311	k__Fungi	p__Basidiomycota	NA	NA	NA	NA	NA	0	0	0	0	2	12
ASV312	k__Fungi	p__Basidiomycota	NA	NA	NA	NA	NA	0	0	0	0	0	14
ASV313	k__Fungi	p__Basidiomycota	NA	NA	NA	NA	NA	13	0	0	0	0	0
ASV314	k__Fungi	p__Basidiomycota	NA	NA	NA	NA	NA	13	0	0	0	0	0
ASV316	k__Fungi	p__Basidiomycota	NA	NA	NA	NA	NA	0	0	0	13	0	0
ASV321	k__Fungi	p__Basidiomycota	NA	NA	NA	NA	NA	0	12	0	0	0	0
ASV323	k__Fungi	p__Basidiomycota	NA	NA	NA	NA	NA	0	0	0	0	12	0
ASV325	k__Fungi	p__Basidiomycota	c__Agaricomycetes	NA	NA	NA	NA	0	0	0	0	0	12
ASV332	k__Fungi	p__Basidiomycota	c__Agaricomycetes	NA	NA	NA	NA	0	0	0	4	7	0
ASV333	k__Fungi	p__Basidiomycota	NA	NA	NA	NA	NA	0	0	0	0	11	0
ASV334	k__Fungi	p__Basidiomycota	c__Agaricomycetes	NA	NA	NA	NA	0	0	0	0	11	0
ASV338	k__Fungi	p__Basidiomycota	NA	NA	NA	NA	NA	0	0	0	0	6	5
ASV339	k__Fungi	p__Basidiomycota	NA	NA	NA	NA	NA	0	0	0	0	0	11
ASV340	k__Fungi	p__Basidiomycota	NA	NA	NA	NA	NA	0	0	0	0	0	11
ASV341	k__Fungi	p__Basidiomycota	NA	NA	NA	NA	NA	0	0	0	0	0	11
ASV344	k__Fungi	p__Basidiomycota	NA	NA	NA	NA	NA	0	0	0	10	0	0
ASV345	k__Fungi	p__Basidiomycota	NA	NA	NA	NA	NA	0	0	0	10	0	0
ASV347	k__Fungi	p__Basidiomycota	NA	NA	NA	NA	NA	0	0	0	0	4	6
ASV351	k__Fungi	p__Basidiomycota	NA	NA	NA	NA	NA	9	0	0	0	0	0
ASV352	k__Fungi	p__Basidiomycota	NA	NA	NA	NA	NA	9	0	0	0	0	0
ASV355	k__Fungi	p__Basidiomycota	NA	NA	NA	NA	NA	0	0	0	9	0	0
ASV358	k__Fungi	p__Basidiomycota	NA	NA	NA	NA	NA	0	0	0	0	9	0
ASV365	k__Fungi	p__Basidiomycota	NA	NA	NA	NA	NA	8	0	0	0	0	0
ASV367	k__Fungi	p__Basidiomycota	c__Agaricomycetes	NA	NA	NA	NA	0	0	8	0	0	0
ASV368	k__Fungi	p__Basidiomycota	NA	NA	NA	NA	NA	0	0	8	0	0	0
ASV374	k__Fungi	p__Basidiomycota	NA	NA	NA	NA	NA	0	0	0	0	8	0
ASV376	k__Fungi	p__Basidiomycota	c__Agaricomycetes	NA	NA	NA	NA	0	0	0	0	0	8
ASV379	k__Fungi	p__Basidiomycota	NA	NA	NA	NA	NA	0	0	0	0	0	8
ASV380	k__Fungi	p__Basidiomycota	NA	NA	NA	NA	NA	0	0	0	0	0	8
ASV382	k__Fungi	p__Basidiomycota	NA	NA	NA	NA	NA	7	0	0	0	0	0
ASV383	k__Fungi	p__Basidiomycota	c__Agaricomycetes	NA	NA	NA	NA	7	0	0	0	0	0
ASV385	k__Fungi	p__Basidiomycota	NA	NA	NA	NA	NA	0	7	0	0	0	0
ASV386	k__Fungi	p__Basidiomycota	NA	NA	NA	NA	NA	0	0	0	7	0	0
ASV392	k__Fungi	p__Basidiomycota	NA	NA	NA	NA	NA	0	0	0	0	7	0
ASV395	k__Fungi	p__Basidiomycota	NA	NA	NA	NA	NA	0	0	0	0	7	0
ASV396	k__Fungi	p__Basidiomycota	c__Agaricomycetes	NA	NA	NA	NA	0	0	0	0	7	0
ASV401	k__Fungi	p__Basidiomycota	NA	NA	NA	NA	NA	0	0	0	0	0	7
ASV403	k__Fungi	p__Basidiomycota	NA	NA	NA	NA	NA	6	0	0	0	0	0
ASV420	k__Fungi	p__Basidiomycota	NA	NA	NA	NA	NA	0	0	0	0	0	6
ASV421	k__Fungi	p__Basidiomycota	NA	NA	NA	NA	NA	0	0	0	0	0	6
ASV427	k__Fungi	p__Basidiomycota	NA	NA	NA	NA	NA	5	0	0	0	0	0
ASV431	k__Fungi	p__Basidiomycota	NA	NA	NA	NA	NA	1	0	0	2	0	2
ASV435	k__Fungi	p__Basidiomycota	NA	NA	NA	NA	NA	0	0	0	5	0	0
ASV437	k__Fungi	p__Basidiomycota	NA	NA	NA	NA	NA	0	0	0	0	5	0
ASV439	k__Fungi	p__Basidiomycota	c__Agaricomycetes	NA	NA	NA	NA	0	0	0	0	5	0
ASV441	k__Fungi	p__Basidiomycota	c__Agaricomycetes	NA	NA	NA	NA	0	0	0	0	5	0
ASV443	k__Fungi	p__Basidiomycota	c__Agaricomycetes	NA	NA	NA	NA	0	0	0	0	0	5
ASV446	k__Fungi	p__Basidiomycota	NA	NA	NA	NA	NA	4	0	0	0	0	0
ASV447	k__Fungi	p__Basidiomycota	NA	NA	NA	NA	NA	4	0	0	0	0	0
ASV448	k__Fungi	p__Basidiomycota	NA	NA	NA	NA	NA	4	0	0	0	0	0
ASV450	k__Fungi	p__Basidiomycota	NA	NA	NA	NA	NA	4	0	0	0	0	0
ASV451	k__Fungi	p__Basidiomycota	c__Agaricomycetes	NA	NA	NA	NA	4	0	0	0	0	0
ASV454	k__Fungi	p__Basidiomycota	NA	NA	NA	NA	NA	0	0	0	4	0	0
ASV455	k__Fungi	p__Basidiomycota	c__Agaricomycetes	NA	NA	NA	NA	0	0	0	4	0	0
ASV461	k__Fungi	p__Basidiomycota	NA	NA	NA	NA	NA	0	0	0	0	4	0
ASV467	k__Fungi	p__Basidiomycota	NA	NA	NA	NA	NA	0	0	0	0	0	4
ASV468	k__Fungi	p__Basidiomycota	NA	NA	NA	NA	NA	0	0	0	0	0	4
ASV470	k__Fungi	p__Basidiomycota	NA	NA	NA	NA	NA	3	0	0	0	0	0
ASV471	k__Fungi	p__Basidiomycota	NA	NA	NA	NA	NA	3	0	0	0	0	0
ASV472	k__Fungi	p__Basidiomycota	NA	NA	NA	NA	NA	3	0	0	0	0	0
ASV476	k__Fungi	p__Basidiomycota	NA	NA	NA	NA	NA	2	0	0	1	0	0
ASV477	k__Fungi	p__Basidiomycota	NA	NA	NA	NA	NA	1	0	0	2	0	0
ASV480	k__Fungi	p__Basidiomycota	NA	NA	NA	NA	NA	0	0	0	3	0	0
ASV483	k__Fungi	p__Basidiomycota	NA	NA	NA	NA	NA	0	0	0	3	0	0
ASV484	k__Fungi	p__Basidiomycota	NA	NA	NA	NA	NA	0	0	0	2	1	0
ASV485	k__Fungi	p__Basidiomycota	NA	NA	NA	NA	NA	0	0	0	2	1	0
ASV488	k__Fungi	p__Basidiomycota	NA	NA	NA	NA	NA	0	0	0	0	3	0
ASV490	k__Fungi	p__Basidiomycota	NA	NA	NA	NA	NA	0	0	0	0	3	0
ASV491	k__Fungi	p__Basidiomycota	NA	NA	NA	NA	NA	0	0	0	0	3	0
ASV492	k__Fungi	p__Basidiomycota	NA	NA	NA	NA	NA	0	0	0	0	3	0
ASV494	k__Fungi	p__Basidiomycota	NA	NA	NA	NA	NA	0	0	0	0	3	0
ASV495	k__Fungi	p__Basidiomycota	NA	NA	NA	NA	NA	0	0	0	0	3	0
ASV498	k__Fungi	p__Basidiomycota	NA	NA	NA	NA	NA	0	0	0	0	0	3
ASV506	k__Fungi	p__Basidiomycota	NA	NA	NA	NA	NA	2	0	0	0	0	0
ASV509	k__Fungi	p__Basidiomycota	NA	NA	NA	NA	NA	0	2	0	0	0	0
ASV510	k__Fungi	p__Basidiomycota	NA	NA	NA	NA	NA	0	0	0	2	0	0
ASV511	k__Fungi	p__Basidiomycota	NA	NA	NA	NA	NA	0	0	0	2	0	0
ASV512	k__Fungi	p__Basidiomycota	c__Agaricomycetes	NA	NA	NA	NA	0	0	0	2	0	0
ASV513	k__Fungi	p__Basidiomycota	NA	NA	NA	NA	NA	0	0	0	2	0	0
ASV514	k__Fungi	p__Basidiomycota	NA	NA	NA	NA	NA	0	0	0	1	1	0
ASV515	k__Fungi	p__Basidiomycota	NA	NA	NA	NA	NA	0	0	0	0	2	0
ASV520	k__Fungi	p__Basidiomycota	NA	NA	NA	NA	NA	0	0	0	0	0	2
ASV523	k__Fungi	p__Basidiomycota	NA	NA	NA	NA	NA	1	0	0	0	0	0
ASV525	k__Fungi	p__Basidiomycota	NA	NA	NA	NA	NA	0	1	0	0	0	0
ASV527	k__Fungi	p__Basidiomycota	NA	NA	NA	NA	NA	0	0	0	0	1	0
ASV528	k__Fungi	p__Basidiomycota	NA	NA	NA	NA	NA	0	0	0	0	1	0
ASV530	k__Fungi	p__Basidiomycota	NA	NA	NA	NA	NA	0	0	0	0	1	0
ASV531	k__Fungi	p__Basidiomycota	NA	NA	NA	NA	NA	0	0	0	0	1	0
ASV532	k__Fungi	p__Basidiomycota	NA	NA	NA	NA	NA	0	0	0	0	1	0
ASV533	k__Fungi	p__Basidiomycota	NA	NA	NA	NA	NA	0	0	0	0	1	0
ASV534	k__Fungi	p__Basidiomycota	NA	NA	NA	NA	NA	0	0	0	0	0	1
ASV538	k__Fungi	p__Basidiomycota	NA	NA	NA	NA	NA	0	0	0	0	0	1
ASV539	k__Fungi	p__Basidiomycota	NA	NA	NA	NA	NA	0	0	0	0	0	1
ASV11	k__Fungi	p__Ascomycota	c__Saccharomycetes	o__Saccharomycetales	f__Dipodascaceae	NA	NA	736	0	1619	19	0	0
ASV33	k__Fungi	p__Ascomycota	c__Saccharomycetes	o__Saccharomycetales	f__Dipodascaceae	NA	NA	62	0	396	0	0	0
ASV49	k__Fungi	p__Ascomycota	c__Dothideomycetes	o__Capnodiales	NA	NA	NA	91	6	74	24	65	35
ASV52	k__Fungi	p__Ascomycota	c__Dothideomycetes	o__Pleosporales	f__Sporormiaceae	NA	NA	0	0	274	0	0	0
ASV79	k__Fungi	p__Ascomycota	NA	NA	NA	NA	NA	33	0	0	0	103	55
ASV81	k__Fungi	p__Ascomycota	c__Saccharomycetes	o__Saccharomycetales	f__Dipodascaceae	NA	NA	80	0	104	0	0	0
ASV87	k__Fungi	p__Ascomycota	c__Saccharomycetes	o__Saccharomycetales	f__Dipodascaceae	NA	NA	0	0	177	0	0	0
ASV93	k__Fungi	p__Ascomycota	c__Saccharomycetes	o__Saccharomycetales	f__Dipodascaceae	NA	NA	0	0	155	0	0	0
ASV95	k__Fungi	p__Ascomycota	c__Dothideomycetes	o__Pleosporales	f__Sporormiaceae	NA	NA	0	0	154	0	0	0
ASV104	k__Fungi	p__Ascomycota	NA	NA	NA	NA	NA	15	97	0	7	0	19
ASV123	k__Fungi	p__Ascomycota	NA	NA	NA	NA	NA	0	21	4	37	34	0
ASV161	k__Fungi	p__Ascomycota	NA	NA	NA	NA	NA	38	0	0	0	0	15
ASV181	k__Fungi	p__Ascomycota	NA	NA	NA	NA	NA	0	0	0	11	17	14
ASV182	k__Fungi	p__Ascomycota	NA	NA	NA	NA	NA	9	0	0	0	22	10
ASV183	k__Fungi	p__Ascomycota	NA	NA	NA	NA	NA	17	0	0	22	0	0
ASV213	k__Fungi	p__Ascomycota	c__Dothideomycetes	o__Pleosporales	f__Sporormiaceae	NA	NA	29	0	0	0	0	0
ASV219	k__Fungi	p__Ascomycota	c__Dothideomycetes	o__Capnodiales	f__Teratosphaeriaceae	NA	NA	0	0	0	19	0	8
ASV234	k__Fungi	p__Ascomycota	c__Dothideomycetes	o__Capnodiales	f__Teratosphaeriaceae	NA	NA	0	0	0	0	25	0
ASV264	k__Fungi	p__Ascomycota	NA	NA	NA	NA	NA	0	0	0	20	0	0
ASV267	k__Fungi	p__Ascomycota	NA	NA	NA	NA	NA	0	0	0	0	0	20
ASV284	k__Fungi	p__Ascomycota	NA	NA	NA	NA	NA	8	0	0	0	0	9
ASV285	k__Fungi	p__Ascomycota	NA	NA	NA	NA	NA	0	17	0	0	0	0
ASV381	k__Fungi	p__Ascomycota	NA	NA	NA	NA	NA	7	0	0	0	0	0
ASV388	k__Fungi	p__Ascomycota	NA	NA	NA	NA	NA	0	0	0	7	0	0
ASV389	k__Fungi	p__Ascomycota	NA	NA	NA	NA	NA	0	0	0	0	7	0
ASV393	k__Fungi	p__Ascomycota	NA	NA	NA	NA	NA	0	0	0	0	7	0
ASV412	k__Fungi	p__Ascomycota	NA	NA	NA	NA	NA	0	0	0	0	6	0
ASV422	k__Fungi	p__Ascomycota	NA	NA	NA	NA	NA	0	0	0	0	0	6
ASV442	k__Fungi	p__Ascomycota	NA	NA	NA	NA	NA	0	0	0	0	0	5
ASV452	k__Fungi	p__Ascomycota	NA	NA	NA	NA	NA	0	4	0	0	0	0
ASV459	k__Fungi	p__Ascomycota	NA	NA	NA	NA	NA	0	0	0	0	4	0
ASV478	k__Fungi	p__Ascomycota	NA	NA	NA	NA	NA	0	0	3	0	0	0
