## Supplementary material for "Diversity of an uncommon elastic hypersaline microbial mat along a small-scale transect": Suppl. Table 4

### Sheet: Abundance
ASV_Forward only	S01	S02	S03	S04	S06	S07
ASV_0	203081	83566	6001	175317	32599	18443
ASV_1	63379	24151	41173	33583	122131	173128
ASV_2	7023	23529	23150	43239	27664	15533
ASV_3	3113	6401	15965	8398	14816	13498
ASV_4	5543	7376	9283	3844	13043	8927
ASV_5	3681	3626	4768	1970	7869	5563
ASV_6	3337	3635	5280	2226	7476	4940
ASV_7	3168	3883	5076	2140	6492	5800
ASV_8	3398	3735	5470	2127	6657	5044
ASV_9	3121	2898	3534	1593	5051	4121
ASV_10	1915	2990	3791	1646	3861	4361
ASV_11	5088	5953	998	1564	558	659
ASV_12	571	2048	3113	941	4165	2322
ASV_13	738	657	3041	1942	3610	2808
ASV_14	1700	1344	2102	528	4234	1586
ASV_15	352	1769	2788	832	3046	2067
ASV_16	1358	1619	1791	1116	1916	1999
ASV_17	579	965	2805	959	1148	755
ASV_18	398	1363	1032	668	2678	641
ASV_19	227	1336	1393	459	2329	900
ASV_20	855	1582	1114	1536	807	671
ASV_21	179	599	3381	176	680	181
ASV_22	529	1566	829	481	844	485
ASV_23	702	1418	0	1250	202	135
ASV_24	1724	679	324	139	72	188
ASV_25	755	400	795	393	360	324
ASV_26	707	1263	313	189	0	0
ASV_27	0	0	542	1671	0	184
ASV_28	736	0	1620	19	0	0
ASV_29	435	554	32	280	668	261
ASV_30	0	1951	48	17	0	0
ASV_31	0	0	271	1433	0	244
ASV_32	383	167	146	112	433	656
ASV_33	189	409	315	181	168	230
ASV_34	425	292	129	80	339	206
ASV_35	388	107	9	216	355	367
ASV_36	300	388	281	171	72	171
ASV_37	0	591	0	230	54	495
ASV_38	96	68	32	217	618	338
ASV_39	398	41	212	264	150	94
ASV_40	156	89	373	166	248	121
ASV_41	172	194	139	226	241	173
ASV_42	163	263	176	71	287	141
ASV_43	450	288	151	0	81	0
ASV_44	59	185	196	122	183	206
ASV_45	386	225	0	335	0	0
ASV_46	401	189	0	355	0	0
ASV_47	92	72	402	120	160	98
ASV_48	402	200	0	318	0	0
ASV_49	413	418	0	58	0	0
ASV_50	332	206	0	241	0	97
ASV_51	41	684	81	8	38	14
ASV_52	130	0	36	160	221	277
ASV_53	141	243	208	104	49	66
ASV_54	372	344	49	0	0	0
ASV_55	533	199	0	8	0	22
ASV_56	179	316	138	77	34	0
ASV_57	325	126	6	77	135	72
ASV_58	594	0	0	126	0	0
ASV_59	316	0	378	20	0	6
ASV_60	37	46	116	92	270	145
ASV_61	186	177	67	26	154	90
ASV_62	186	395	66	53	0	0
ASV_63	94	0	98	68	89	313
ASV_64	404	0	173	26	33	0
ASV_65	282	92	0	180	37	43
ASV_66	217	267	115	0	23	0
ASV_67	60	345	140	0	51	24
ASV_68	109	0	125	63	56	249
ASV_69	231	68	22	6	213	61
ASV_70	215	210	58	0	60	48
ASV_71	115	153	73	63	111	75
ASV_72	185	275	20	0	100	9
ASV_73	0	289	0	144	0	153
ASV_74	315	0	0	266	0	0
ASV_75	299	0	0	280	0	0
ASV_76	19	202	0	33	156	156
ASV_77	0	0	257	0	308	0
ASV_78	325	0	0	231	0	0
ASV_79	171	59	0	37	170	111
ASV_80	0	0	0	407	0	125
ASV_81	213	87	0	170	51	0
ASV_82	43	472	0	0	0	0
ASV_83	471	0	0	36	0	0
ASV_84	280	76	50	79	0	0
ASV_85	117	65	94	33	156	19
ASV_86	128	170	0	15	106	63
ASV_87	126	159	0	83	82	30
ASV_88	74	0	26	47	0	325
ASV_89	42	294	0	15	94	22
ASV_90	82	95	0	77	85	124
ASV_91	62	0	396	0	0	0
ASV_92	117	234	63	17	6	12
ASV_93	32	68	0	0	163	182
ASV_94	193	0	42	0	101	94
ASV_95	79	0	18	62	51	215
ASV_96	256	0	0	0	84	81
ASV_97	45	197	0	47	68	64
ASV_98	381	0	0	35	0	0
ASV_99	72	52	65	89	45	86
ASV_100	64	19	178	65	0	74
ASV_101	28	93	151	18	107	0
ASV_102	0	0	45	64	123	158
ASV_103	0	33	0	0	212	137
ASV_104	181	147	0	0	41	0
ASV_105	41	0	180	83	19	37
ASV_106	66	20	91	14	43	125
ASV_107	0	133	0	0	0	224
ASV_108	0	106	87	0	120	42
ASV_109	0	77	72	0	119	85
ASV_110	0	0	350	0	0	0
ASV_111	0	120	102	26	62	39
ASV_112	38	115	100	26	46	22
ASV_113	0	20	9	27	231	53
ASV_114	0	0	337	0	0	0
ASV_115	0	12	60	37	224	0
ASV_116	65	39	98	51	32	45
ASV_117	65	103	0	0	0	155
ASV_118	41	32	0	58	66	126
ASV_119	49	0	70	56	62	85
ASV_120	62	45	202	0	0	12
ASV_121	61	43	0	71	91	55
ASV_122	0	0	0	69	85	166
ASV_123	28	67	0	32	51	140
ASV_124	16	34	0	62	150	54
ASV_125	33	8	0	42	96	136
ASV_126	49	19	27	92	73	54
ASV_127	32	2	0	21	106	150
ASV_128	21	0	28	64	105	83
ASV_129	300	0	0	0	0	0
ASV_130	91	6	75	25	65	35
ASV_131	104	0	61	0	81	49
ASV_132	114	93	26	24	37	0
ASV_133	0	178	0	0	73	39
ASV_134	0	74	77	0	53	82
ASV_135	74	209	0	0	0	0
ASV_136	0	0	202	81	0	0
ASV_137	0	187	0	48	0	41
ASV_138	0	0	274	0	0	0
ASV_139	30	156	0	0	42	45
ASV_140	80	90	23	0	47	30
ASV_141	270	0	0	0	0	0
ASV_142	0	34	68	34	59	75
ASV_143	263	0	0	0	0	0
ASV_144	54	19	24	2	2	161
ASV_145	0	57	0	35	11	155
ASV_146	0	0	84	52	120	0
ASV_147	81	144	0	30	0	0
ASV_148	11	0	0	13	126	102
ASV_149	26	38	95	56	35	0
ASV_150	52	0	0	33	55	104
ASV_151	33	0	0	46	103	55
ASV_152	11	39	133	9	33	12
ASV_153	0	32	58	23	48	76
ASV_154	0	168	42	0	22	0
ASV_155	27	0	39	0	66	99
ASV_156	39	0	0	58	92	41
ASV_157	60	62	0	0	59	47
ASV_158	0	0	149	25	0	53
ASV_159	0	224	0	0	0	0
ASV_160	0	223	0	0	0	0
ASV_161	0	0	0	0	0	220
ASV_162	0	184	0	35	0	0
ASV_163	0	218	0	0	0	0
ASV_164	31	165	0	7	9	0
ASV_165	0	0	48	16	78	69
ASV_166	0	11	36	21	63	78
ASV_167	14	0	70	37	25	61
ASV_168	4	0	196	5	0	0
ASV_169	0	203	0	0	0	0
ASV_170	0	200	0	0	0	0
ASV_171	0	0	68	0	130	0
ASV_172	43	0	152	0	0	0
ASV_173	0	0	143	0	52	0
ASV_174	56	47	8	0	61	22
ASV_175	20	12	22	0	91	48
ASV_176	20	0	0	31	79	58
ASV_177	0	0	0	0	188	0
ASV_178	80	0	106	0	0	0
ASV_179	45	0	0	51	0	86
ASV_180	92	3	0	68	17	0
ASV_181	178	0	0	0	0	0
ASV_182	0	0	177	0	0	0
ASV_183	0	60	0	111	0	0
ASV_184	0	0	31	0	78	61
ASV_185	53	34	0	0	40	34
ASV_186	46	12	22	20	61	0
ASV_187	0	138	0	22	0	0
ASV_188	0	88	0	0	0	71
ASV_189	0	0	159	0	0	0
ASV_190	0	0	158	0	0	0
ASV_191	18	0	0	9	111	17
ASV_192	0	0	154	0	0	0
ASV_193	0	153	0	0	0	0
ASV_194	0	152	0	0	0	0
ASV_195	0	42	0	0	0	106
ASV_196	2	54	19	5	37	28
ASV_197	0	30	18	0	39	57
ASV_198	0	0	78	27	0	38
ASV_199	0	0	40	29	44	28
ASV_200	0	0	0	0	0	140
ASV_201	30	0	0	9	15	85
ASV_202	15	97	0	7	0	19
ASV_203	13	0	6	3	65	51
ASV_204	0	21	4	59	34	20
ASV_205	0	0	0	51	45	40
ASV_206	41	0	24	0	31	36
ASV_207	0	49	0	47	0	33
ASV_208	62	0	0	0	64	0
ASV_209	39	0	0	42	8	35
ASV_210	0	0	0	120	0	0
ASV_211	0	0	119	0	0	0
ASV_212	117	0	0	0	0	0
ASV_213	0	0	77	0	0	38
ASV_214	0	0	66	21	16	12
ASV_215	76	0	0	22	0	14
ASV_216	112	0	0	0	0	0
ASV_217	47	0	0	0	64	0
ASV_218	0	111	0	0	0	0
ASV_219	9	0	0	30	40	24
ASV_220	0	102	0	0	0	0
ASV_221	88	0	0	11	0	0
ASV_222	12	0	0	13	37	37
ASV_223	0	0	0	0	70	29
ASV_224	0	0	98	0	0	0
ASV_225	0	0	59	0	38	0
ASV_226	0	0	0	0	97	0
ASV_227	0	0	0	0	97	0
ASV_228	68	0	0	28	0	0
ASV_229	3	0	0	4	73	16
ASV_230	0	37	58	0	0	0
ASV_231	0	0	80	0	14	0
ASV_232	0	0	0	46	48	0
ASV_233	0	93	0	0	0	0
ASV_234	0	92	0	0	0	0
ASV_235	0	0	0	92	0	0
ASV_236	53	0	0	9	29	0
ASV_237	26	0	0	28	20	17
ASV_238	0	0	0	6	64	21
ASV_239	0	90	0	0	0	0
ASV_240	31	0	56	0	0	0
ASV_241	45	0	7	35	0	0
ASV_242	32	55	0	0	0	0
ASV_243	0	0	87	0	0	0
ASV_244	65	0	0	0	0	21
ASV_245	0	15	71	0	0	0
ASV_246	85	0	0	0	0	0
ASV_247	85	0	0	0	0	0
ASV_248	0	47	0	0	36	0
ASV_249	0	0	61	6	0	16
ASV_250	0	0	0	0	60	22
ASV_251	0	0	80	0	0	0
ASV_252	0	0	0	78	0	0
ASV_253	77	0	0	0	0	0
ASV_254	75	0	0	0	0	0
ASV_255	25	0	0	50	0	0
ASV_256	4	13	0	0	21	37
ASV_257	0	44	0	0	0	30
ASV_258	0	0	0	0	60	14
ASV_259	9	0	0	64	0	0
ASV_260	43	30	0	0	0	0
ASV_261	0	11	0	16	21	25
ASV_262	0	0	0	0	73	0
ASV_263	0	0	0	0	0	73
ASV_264	0	72	0	0	0	0
ASV_265	71	0	0	0	0	0
ASV_266	22	0	0	35	0	14
ASV_267	71	0	0	0	0	0
ASV_268	0	71	0	0	0	0
ASV_269	0	71	0	0	0	0
ASV_270	0	69	0	0	0	0
ASV_271	0	0	69	0	0	0
ASV_272	68	0	0	0	0	0
ASV_273	21	0	0	33	0	14
ASV_274	0	47	0	15	0	5
ASV_275	0	47	0	0	20	0
ASV_276	0	66	0	0	0	0
ASV_277	0	0	0	0	52	14
ASV_278	53	0	0	0	12	0
ASV_279	65	0	0	0	0	0
ASV_280	0	65	0	0	0	0
ASV_281	0	65	0	0	0	0
ASV_282	0	0	0	0	34	31
ASV_283	0	0	0	0	40	23
ASV_284	58	0	2	2	0	0
ASV_285	0	0	0	0	0	62
ASV_286	0	0	61	0	0	0
ASV_287	0	0	0	23	38	0
ASV_288	0	0	0	0	37	24
ASV_289	0	0	0	0	60	0
ASV_290	0	30	0	28	0	0
ASV_291	0	0	0	0	31	27
ASV_292	0	0	57	0	0	0
ASV_293	26	0	0	3	27	0
ASV_294	0	4	0	0	31	21
ASV_295	0	0	26	21	0	9
ASV_296	38	0	0	0	2	15
ASV_297	21	0	0	0	0	34
ASV_298	6	0	0	26	22	0
ASV_299	0	0	54	0	0	0
ASV_300	53	0	0	0	0	0
ASV_301	0	28	0	0	25	0
ASV_302	40	0	0	0	12	0
ASV_303	16	0	0	0	36	0
ASV_304	0	0	0	25	27	0
ASV_305	5	0	0	0	21	25
ASV_306	0	0	0	0	46	5
ASV_307	0	0	0	0	51	0
ASV_308	16	0	0	0	23	11
ASV_309	49	0	0	0	0	0
ASV_310	0	49	0	0	0	0
ASV_311	0	16	0	0	6	27
ASV_312	0	0	0	0	40	9
ASV_313	0	48	0	0	0	0
ASV_314	0	0	48	0	0	0
ASV_315	0	0	0	48	0	0
ASV_316	0	0	0	0	23	25
ASV_317	5	0	0	5	13	24
ASV_318	38	8	0	0	0	0
ASV_319	0	0	0	46	0	0
ASV_320	45	0	0	0	0	0
ASV_321	15	0	0	0	11	19
ASV_322	45	0	0	0	0	0
ASV_323	0	0	45	0	0	0
ASV_324	29	0	0	15	0	0
ASV_325	0	44	0	0	0	0
ASV_326	0	44	0	0	0	0
ASV_327	0	44	0	0	0	0
ASV_328	0	0	21	23	0	0
ASV_329	0	0	0	11	33	0
ASV_330	0	0	0	0	44	0
ASV_331	0	0	0	0	44	0
ASV_332	0	0	0	0	0	44
ASV_333	9	0	0	0	10	24
ASV_334	43	0	0	0	0	0
ASV_335	0	0	43	0	0	0
ASV_336	0	0	0	35	0	8
ASV_337	0	0	0	43	0	0
ASV_338	0	0	0	0	0	43
ASV_339	0	29	10	3	0	0
ASV_340	0	0	42	0	0	0
ASV_341	0	0	0	11	17	14
ASV_342	0	0	0	0	42	0
ASV_343	0	0	0	0	42	0
ASV_344	9	0	0	0	22	10
ASV_345	0	0	41	0	0	0
ASV_346	40	0	0	0	0	0
ASV_347	26	0	0	0	14	0
ASV_348	0	0	15	16	9	0
ASV_349	17	0	0	22	0	0
ASV_350	0	0	0	3	23	13
ASV_351	0	0	0	0	0	39
ASV_352	15	0	0	0	0	23
ASV_353	3	9	26	0	0	0
ASV_354	38	0	0	0	0	0
ASV_355	0	0	38	0	0	0
ASV_356	0	0	0	0	0	37
ASV_357	0	0	36	0	0	0
ASV_358	0	0	14	0	8	14
ASV_359	0	0	0	0	36	0
ASV_360	0	0	0	0	36	0
ASV_361	35	0	0	0	0	0
ASV_362	0	0	35	0	0	0
ASV_363	0	0	0	0	35	0
ASV_364	0	0	0	0	35	0
ASV_365	9	0	0	0	0	25
ASV_366	0	34	0	0	0	0
ASV_367	0	34	0	0	0	0
ASV_368	0	0	34	0	0	0
ASV_369	0	0	0	6	16	12
ASV_370	0	0	0	0	34	0
ASV_371	0	0	0	0	0	34
ASV_372	3	13	0	0	0	17
ASV_373	0	33	0	0	0	0
ASV_374	0	0	0	15	18	0
ASV_375	0	0	0	0	24	9
ASV_376	0	0	0	0	33	0
ASV_377	7	7	0	0	18	0
ASV_378	3	0	0	0	0	29
ASV_379	0	23	0	0	9	0
ASV_380	0	0	32	0	0	0
ASV_381	0	0	0	0	32	0
ASV_382	0	0	0	0	0	32
ASV_383	0	0	17	14	0	0
ASV_384	0	0	0	15	16	0
ASV_385	0	0	0	0	0	31
ASV_386	0	0	0	0	0	31
ASV_387	30	0	0	0	0	0
ASV_388	30	0	0	0	0	0
ASV_389	0	16	0	2	12	0
ASV_390	0	0	30	0	0	0
ASV_391	0	0	0	9	21	0
ASV_392	0	0	0	16	0	14
ASV_393	0	0	0	0	30	0
ASV_394	29	0	0	0	0	0
ASV_395	0	29	0	0	0	0
ASV_396	0	0	29	0	0	0
ASV_397	0	0	29	0	0	0
ASV_398	11	0	0	11	0	6
ASV_399	0	0	0	0	13	15
ASV_400	0	0	0	0	28	0
ASV_401	0	0	0	0	0	28
ASV_402	27	0	0	0	0	0
ASV_403	0	27	0	0	0	0
ASV_404	0	0	11	0	0	16
ASV_405	0	0	27	0	0	0
ASV_406	0	0	0	19	0	8
ASV_407	0	0	0	0	27	0
ASV_408	0	0	0	0	15	12
ASV_409	16	0	0	0	0	10
ASV_410	12	0	0	7	0	7
ASV_411	14	0	0	0	12	0
ASV_412	0	0	0	3	23	0
ASV_413	0	0	0	4	22	0
ASV_414	0	0	0	0	0	26
ASV_415	0	0	0	0	0	26
ASV_416	25	0	0	0	0	0
ASV_417	22	0	0	0	3	0
ASV_418	25	0	0	0	0	0
ASV_419	25	0	0	0	0	0
ASV_420	0	0	0	25	0	0
ASV_421	0	0	0	25	0	0
ASV_422	0	0	0	0	25	0
ASV_423	0	0	0	0	25	0
ASV_424	0	0	0	0	17	8
ASV_425	24	0	0	0	0	0
ASV_426	15	0	0	0	0	9
ASV_427	0	0	0	12	0	12
ASV_428	0	0	0	24	0	0
ASV_429	0	0	0	0	24	0
ASV_430	0	0	0	0	24	0
ASV_431	0	0	0	0	24	0
ASV_432	0	0	0	0	24	0
ASV_433	0	0	0	0	0	24
ASV_434	0	0	0	0	23	0
ASV_435	22	0	0	0	0	0
ASV_436	14	0	0	0	0	8
ASV_437	0	22	0	0	0	0
ASV_438	0	0	22	0	0	0
ASV_439	0	0	0	22	0	0
ASV_440	0	0	0	22	0	0
ASV_441	0	0	0	16	6	0
ASV_442	0	0	0	3	11	8
ASV_443	0	0	0	0	22	0
ASV_444	0	0	0	0	12	10
ASV_445	0	0	0	0	8	14
ASV_446	0	0	0	0	22	0
ASV_447	0	0	0	0	22	0
ASV_448	0	0	0	0	22	0
ASV_449	0	0	0	0	0	22
ASV_450	0	0	0	0	0	22
ASV_451	18	0	0	0	3	0
ASV_452	21	0	0	0	0	0
ASV_453	21	0	0	0	0	0
ASV_454	0	21	0	0	0	0
ASV_455	0	21	0	0	0	0
ASV_456	0	21	0	0	0	0
ASV_457	0	21	0	0	0	0
ASV_458	0	0	0	0	0	21
ASV_459	20	0	0	0	0	0
ASV_460	0	0	20	0	0	0
ASV_461	0	0	20	0	0	0
ASV_462	0	0	20	0	0	0
ASV_463	0	0	0	20	0	0
ASV_464	0	0	0	20	0	0
ASV_465	0	0	0	13	7	0
ASV_466	0	0	0	0	20	0
ASV_467	0	0	0	0	20	0
ASV_468	0	19	0	0	0	0
ASV_469	0	0	19	0	0	0
ASV_470	0	0	0	0	19	0
ASV_471	0	0	0	0	19	0
ASV_472	0	0	0	0	0	19
ASV_473	0	0	0	0	0	19
ASV_474	0	0	0	0	0	19
ASV_475	18	0	0	0	0	0
ASV_476	18	0	0	0	0	0
ASV_477	0	18	0	0	0	0
ASV_478	0	0	18	0	0	0
ASV_479	0	0	18	0	0	0
ASV_480	0	0	0	0	18	0
ASV_481	0	0	0	0	18	0
ASV_482	0	0	0	0	0	18
ASV_483	14	3	0	0	0	0
ASV_484	8	0	0	0	9	0
ASV_485	17	0	0	0	0	0
ASV_486	0	17	0	0	0	0
ASV_487	0	17	0	0	0	0
ASV_488	0	0	0	17	0	0
ASV_489	0	0	0	7	10	0
ASV_490	0	0	0	0	17	0
ASV_491	0	0	0	0	17	0
ASV_492	0	0	0	0	13	4
ASV_493	0	0	0	0	12	5
ASV_494	0	0	0	0	0	17
ASV_495	0	0	0	0	0	17
ASV_496	0	16	0	0	0	0
ASV_497	0	0	16	0	0	0
ASV_498	0	0	16	0	0	0
ASV_499	0	0	0	0	16	0
ASV_500	0	0	0	0	16	0
ASV_501	0	0	0	0	0	16
ASV_502	0	0	0	0	0	16
ASV_503	0	0	0	0	0	16
ASV_504	0	0	0	0	0	16
ASV_505	0	0	0	0	0	16
ASV_506	15	0	0	0	0	0
ASV_507	15	0	0	0	0	0
ASV_508	15	0	0	0	0	0
ASV_509	0	15	0	0	0	0
ASV_510	0	0	15	0	0	0
ASV_511	0	0	3	12	0	0
ASV_512	0	0	0	15	0	0
ASV_513	0	0	0	0	15	0
ASV_514	0	0	0	0	15	0
ASV_515	0	0	0	0	0	15
ASV_516	14	0	0	0	0	0
ASV_517	4	0	0	0	0	10
ASV_518	0	14	0	0	0	0
ASV_519	0	14	0	0	0	0
ASV_520	0	14	0	0	0	0
ASV_521	0	0	2	0	12	0
ASV_522	0	0	0	14	0	0
ASV_523	0	0	0	0	14	0
ASV_524	0	0	0	0	14	0
ASV_525	0	0	0	0	14	0
ASV_526	0	0	0	0	14	0
ASV_527	0	0	0	0	9	5
ASV_528	0	0	0	0	6	8
ASV_529	0	0	0	0	2	12
ASV_530	0	0	0	0	14	0
ASV_531	0	0	0	0	0	14
ASV_532	0	0	0	0	0	14
ASV_533	9	0	0	0	4	0
ASV_534	13	0	0	0	0	0
ASV_535	0	13	0	0	0	0
ASV_536	0	0	13	0	0	0
ASV_537	0	0	0	13	0	0
ASV_538	0	0	0	8	0	5
ASV_539	0	0	0	0	13	0
ASV_540	0	0	0	0	13	0
ASV_541	0	0	0	0	0	13
ASV_542	0	0	0	0	0	13
ASV_543	12	0	0	0	0	0
ASV_544	12	0	0	0	0	0
ASV_545	4	0	0	8	0	0
ASV_546	4	0	5	3	0	0
ASV_547	0	12	0	0	0	0
ASV_548	0	0	12	0	0	0
ASV_549	0	0	0	12	0	0
ASV_550	0	0	0	12	0	0
ASV_551	0	0	0	12	0	0
ASV_552	0	0	0	0	12	0
ASV_553	0	0	0	0	8	4
ASV_554	0	0	0	0	12	0
ASV_555	0	0	0	0	9	3
ASV_556	0	0	0	0	0	12
ASV_557	0	0	0	0	0	12
ASV_558	0	0	0	0	0	12
ASV_559	0	0	0	0	0	12
ASV_560	11	0	0	0	0	0
ASV_561	5	0	0	0	6	0
ASV_562	11	0	0	0	0	0
ASV_563	0	11	0	0	0	0
ASV_564	0	11	0	0	0	0
ASV_565	0	11	0	0	0	0
ASV_566	0	11	0	0	0	0
ASV_567	0	11	0	0	0	0
ASV_568	0	0	0	7	0	4
ASV_569	0	0	0	11	0	0
ASV_570	0	0	0	4	7	0
ASV_571	0	0	0	0	11	0
ASV_572	0	0	0	0	11	0
ASV_573	0	0	0	0	11	0
ASV_574	0	0	0	0	11	0
ASV_575	0	0	0	0	11	0
ASV_576	0	0	0	0	6	5
ASV_577	0	0	0	0	11	0
ASV_578	0	0	0	0	0	11
ASV_579	0	0	0	0	0	11
ASV_580	0	0	0	0	0	11
ASV_581	0	0	0	0	0	11
ASV_582	10	0	0	0	0	0
ASV_583	10	0	0	0	0	0
ASV_584	10	0	0	0	0	0
ASV_585	10	0	0	0	0	0
ASV_586	10	0	0	0	0	0
ASV_587	10	0	0	0	0	0
ASV_588	5	0	5	0	0	0
ASV_589	0	10	0	0	0	0
ASV_590	0	10	0	0	0	0
ASV_591	0	0	0	0	10	0
ASV_592	0	0	0	0	10	0
ASV_593	0	0	0	0	4	6
ASV_594	0	0	0	0	10	0
ASV_595	0	0	0	0	0	10
ASV_596	0	0	0	0	0	10
ASV_597	9	0	0	0	0	0
ASV_598	9	0	0	0	0	0
ASV_599	9	0	0	0	0	0
ASV_600	0	9	0	0	0	0
ASV_601	0	9	0	0	0	0
ASV_602	0	0	0	9	0	0
ASV_603	0	0	0	9	0	0
ASV_604	0	0	0	9	0	0
ASV_605	0	0	0	0	9	0
ASV_606	0	0	0	0	9	0
ASV_607	0	0	0	0	9	0
ASV_608	0	0	0	0	9	0
ASV_609	0	0	0	0	9	0
ASV_610	0	0	0	0	9	0
ASV_611	0	0	0	0	0	9
ASV_612	0	0	0	0	0	9
ASV_613	0	0	0	0	0	9
ASV_614	8	0	0	0	0	0
ASV_615	8	0	0	0	0	0
ASV_616	8	0	0	0	0	0
ASV_617	8	0	0	0	0	0
ASV_618	8	0	0	0	0	0
ASV_619	0	8	0	0	0	0
ASV_620	0	0	8	0	0	0
ASV_621	0	0	8	0	0	0
ASV_622	0	0	8	0	0	0
ASV_623	0	0	0	8	0	0
ASV_624	0	0	0	0	8	0
ASV_625	0	0	0	0	8	0
ASV_626	0	0	0	0	8	0
ASV_627	0	0	0	0	0	8
ASV_628	0	0	0	0	0	8
ASV_629	0	0	0	0	0	8
ASV_630	0	0	0	0	0	8
ASV_631	0	0	0	0	0	8
ASV_632	0	0	0	0	0	8
ASV_633	0	0	0	0	0	8
ASV_634	0	0	0	0	0	8
ASV_635	0	0	0	0	0	8
ASV_636	7	0	0	0	0	0
ASV_637	7	0	0	0	0	0
ASV_638	7	0	0	0	0	0
ASV_639	7	0	0	0	0	0
ASV_640	0	7	0	0	0	0
ASV_641	0	7	0	0	0	0
ASV_642	0	7	0	0	0	0
ASV_643	0	7	0	0	0	0
ASV_644	0	7	0	0	0	0
ASV_645	0	0	7	0	0	0
ASV_646	0	0	7	0	0	0
ASV_647	0	0	0	7	0	0
ASV_648	0	0	0	7	0	0
ASV_649	0	0	0	7	0	0
ASV_650	0	0	0	4	3	0
ASV_651	0	0	0	7	0	0
ASV_652	0	0	0	0	7	0
ASV_653	0	0	0	0	7	0
ASV_654	0	0	0	0	7	0
ASV_655	0	0	0	0	7	0
ASV_656	0	0	0	0	7	0
ASV_657	0	0	0	0	7	0
ASV_658	0	0	0	0	7	0
ASV_659	0	0	0	0	7	0
ASV_660	0	0	0	0	7	0
ASV_661	0	0	0	0	7	0
ASV_662	0	0	0	0	7	0
ASV_663	0	0	0	0	7	0
ASV_664	0	0	0	0	7	0
ASV_665	0	0	0	0	0	7
ASV_666	0	0	0	0	0	7
ASV_667	0	0	0	0	0	7
ASV_668	0	0	0	0	0	7
ASV_669	0	0	0	0	0	7
ASV_670	0	0	0	0	0	7
ASV_671	0	0	0	0	0	7
ASV_672	6	0	0	0	0	0
ASV_673	6	0	0	0	0	0
ASV_674	6	0	0	0	0	0
ASV_675	3	0	0	3	0	0
ASV_676	6	0	0	0	0	0
ASV_677	3	0	0	0	0	3
ASV_678	6	0	0	0	0	0
ASV_679	6	0	0	0	0	0
ASV_680	6	0	0	0	0	0
ASV_681	0	6	0	0	0	0
ASV_682	0	6	0	0	0	0
ASV_683	0	0	6	0	0	0
ASV_684	0	0	3	3	0	0
ASV_685	0	0	0	6	0	0
ASV_686	0	0	0	6	0	0
ASV_687	0	0	0	6	0	0
ASV_688	0	0	0	6	0	0
ASV_689	0	0	0	6	0	0
ASV_690	0	0	0	0	6	0
ASV_691	0	0	0	0	6	0
ASV_692	0	0	0	0	6	0
ASV_693	0	0	0	0	6	0
ASV_694	0	0	0	0	6	0
ASV_695	0	0	0	0	6	0
ASV_696	0	0	0	0	6	0
ASV_697	0	0	0	0	6	0
ASV_698	0	0	0	0	6	0
ASV_699	0	0	0	0	2	4
ASV_700	0	0	0	0	6	0
ASV_701	0	0	0	0	0	6
ASV_702	0	0	0	0	0	6
ASV_703	0	0	0	0	0	6
ASV_704	0	0	0	0	0	6
ASV_705	0	0	0	0	0	6
ASV_706	0	0	0	0	0	6
ASV_707	0	0	0	0	0	6
ASV_708	0	0	0	0	0	6
ASV_709	0	0	0	0	0	6
ASV_710	0	0	0	0	0	6
ASV_711	0	0	0	0	0	6
ASV_712	0	0	0	0	0	6
ASV_713	0	0	0	0	0	6
ASV_714	5	0	0	0	0	0
ASV_715	5	0	0	0	0	0
ASV_716	5	0	0	0	0	0
ASV_717	5	0	0	0	0	0
ASV_718	2	0	0	0	0	3
ASV_719	5	0	0	0	0	0
ASV_720	5	0	0	0	0	0
ASV_721	5	0	0	0	0	0
ASV_722	5	0	0	0	0	0
ASV_723	0	5	0	0	0	0
ASV_724	0	2	0	0	3	0
ASV_725	0	5	0	0	0	0
ASV_726	0	0	5	0	0	0
ASV_727	0	0	0	5	0	0
ASV_728	0	0	0	5	0	0
ASV_729	0	0	0	5	0	0
ASV_730	0	0	0	0	5	0
ASV_731	0	0	0	0	5	0
ASV_732	0	0	0	0	5	0
ASV_733	0	0	0	0	5	0
ASV_734	0	0	0	0	5	0
ASV_735	0	0	0	0	5	0
ASV_736	0	0	0	0	3	2
ASV_737	0	0	0	0	5	0
ASV_738	0	0	0	0	5	0
ASV_739	0	0	0	0	5	0
ASV_740	0	0	0	0	2	3
ASV_741	0	0	0	0	0	5
ASV_742	0	0	0	0	0	5
ASV_743	0	0	0	0	0	5
ASV_744	0	0	0	0	0	5
ASV_745	4	0	0	0	0	0
ASV_746	4	0	0	0	0	0
ASV_747	4	0	0	0	0	0
ASV_748	4	0	0	0	0	0
ASV_749	4	0	0	0	0	0
ASV_750	4	0	0	0	0	0
ASV_751	4	0	0	0	0	0
ASV_752	4	0	0	0	0	0
ASV_753	4	0	0	0	0	0
ASV_754	4	0	0	0	0	0
ASV_755	4	0	0	0	0	0
ASV_756	4	0	0	0	0	0
ASV_757	4	0	0	0	0	0
ASV_758	4	0	0	0	0	0
ASV_759	0	4	0	0	0	0
ASV_760	0	4	0	0	0	0
ASV_761	0	0	4	0	0	0
ASV_762	0	0	0	4	0	0
ASV_763	0	0	0	4	0	0
ASV_764	0	0	0	4	0	0
ASV_765	0	0	0	4	0	0
ASV_766	0	0	0	4	0	0
ASV_767	0	0	0	4	0	0
ASV_768	0	0	0	4	0	0
ASV_769	0	0	0	4	0	0
ASV_770	0	0	0	4	0	0
ASV_771	0	0	0	4	0	0
ASV_772	0	0	0	0	4	0
ASV_773	0	0	0	0	4	0
ASV_774	0	0	0	0	4	0
ASV_775	0	0	0	0	4	0
ASV_776	0	0	0	0	4	0
ASV_777	0	0	0	0	4	0
ASV_778	0	0	0	0	4	0
ASV_779	0	0	0	0	4	0
ASV_780	0	0	0	0	4	0
ASV_781	0	0	0	0	4	0
ASV_782	0	0	0	0	4	0
ASV_783	0	0	0	0	4	0
ASV_784	0	0	0	0	4	0
ASV_785	0	0	0	0	4	0
ASV_786	0	0	0	0	4	0
ASV_787	0	0	0	0	4	0
ASV_788	0	0	0	0	0	4
ASV_789	0	0	0	0	0	4
ASV_790	0	0	0	0	0	4
ASV_791	0	0	0	0	0	4
ASV_792	0	0	0	0	0	4
ASV_793	0	0	0	0	0	4
ASV_794	0	0	0	0	0	4
ASV_795	0	0	0	0	0	4
ASV_796	0	0	0	0	0	4
ASV_797	0	0	0	0	0	4
ASV_798	0	0	0	0	0	4
ASV_799	3	0	0	0	0	0
ASV_800	3	0	0	0	0	0
ASV_801	3	0	0	0	0	0
ASV_802	3	0	0	0	0	0
ASV_803	3	0	0	0	0	0
ASV_804	3	0	0	0	0	0
ASV_805	3	0	0	0	0	0
ASV_806	3	0	0	0	0	0
ASV_807	3	0	0	0	0	0
ASV_808	3	0	0	0	0	0
ASV_809	3	0	0	0	0	0
ASV_810	3	0	0	0	0	0
ASV_811	3	0	0	0	0	0
ASV_812	3	0	0	0	0	0
ASV_813	3	0	0	0	0	0
ASV_814	3	0	0	0	0	0
ASV_815	3	0	0	0	0	0
ASV_816	0	3	0	0	0	0
ASV_817	0	0	3	0	0	0
ASV_818	0	0	0	3	0	0
ASV_819	0	0	0	3	0	0
ASV_820	0	0	0	3	0	0
ASV_821	0	0	0	3	0	0
ASV_822	0	0	0	3	0	0
ASV_823	0	0	0	3	0	0
ASV_824	0	0	0	3	0	0
ASV_825	0	0	0	0	3	0
ASV_826	0	0	0	0	3	0
ASV_827	0	0	0	0	3	0
ASV_828	0	0	0	0	3	0
ASV_829	0	0	0	0	3	0
ASV_830	0	0	0	0	3	0
ASV_831	0	0	0	0	3	0
ASV_832	0	0	0	0	3	0
ASV_833	0	0	0	0	3	0
ASV_834	0	0	0	0	3	0
ASV_835	0	0	0	0	3	0
ASV_836	0	0	0	0	3	0
ASV_837	0	0	0	0	3	0
ASV_838	0	0	0	0	3	0
ASV_839	0	0	0	0	3	0
ASV_840	0	0	0	0	3	0
ASV_841	0	0	0	0	3	0
ASV_842	0	0	0	0	3	0
ASV_843	0	0	0	0	3	0
ASV_844	0	0	0	0	3	0
ASV_845	0	0	0	0	3	0
ASV_846	0	0	0	0	3	0
ASV_847	0	0	0	0	3	0
ASV_848	0	0	0	0	0	3
ASV_849	0	0	0	0	0	3
ASV_850	0	0	0	0	0	3
ASV_851	0	0	0	0	0	3
ASV_852	0	0	0	0	0	3
ASV_853	0	0	0	0	0	3
ASV_854	0	0	0	0	0	3
ASV_855	0	0	0	0	0	3
ASV_856	0	0	0	0	0	3
ASV_857	0	0	0	0	0	3
ASV_858	0	0	0	0	0	3
ASV_859	0	0	0	0	0	3
ASV_860	2	0	0	0	0	0
ASV_861	2	0	0	0	0	0
ASV_862	2	0	0	0	0	0
ASV_863	2	0	0	0	0	0
ASV_864	2	0	0	0	0	0
ASV_865	2	0	0	0	0	0
ASV_866	2	0	0	0	0	0
ASV_867	2	0	0	0	0	0
ASV_868	2	0	0	0	0	0
ASV_869	2	0	0	0	0	0
ASV_870	2	0	0	0	0	0
ASV_871	2	0	0	0	0	0
ASV_872	0	2	0	0	0	0
ASV_873	0	2	0	0	0	0
ASV_874	0	2	0	0	0	0
ASV_875	0	0	2	0	0	0
ASV_876	0	0	2	0	0	0
ASV_877	0	0	2	0	0	0
ASV_878	0	0	2	0	0	0
ASV_879	0	0	0	2	0	0
ASV_880	0	0	0	2	0	0
ASV_881	0	0	0	2	0	0
ASV_882	0	0	0	2	0	0
ASV_883	0	0	0	2	0	0
ASV_884	0	0	0	2	0	0
ASV_885	0	0	0	2	0	0
ASV_886	0	0	0	2	0	0
ASV_887	0	0	0	2	0	0
ASV_888	0	0	0	2	0	0
ASV_889	0	0	0	2	0	0
ASV_890	0	0	0	2	0	0
ASV_891	0	0	0	2	0	0
ASV_892	0	0	0	0	2	0
ASV_893	0	0	0	0	2	0
ASV_894	0	0	0	0	2	0
ASV_895	0	0	0	0	2	0
ASV_896	0	0	0	0	2	0
ASV_897	0	0	0	0	2	0
ASV_898	0	0	0	0	2	0
ASV_899	0	0	0	0	2	0
ASV_900	0	0	0	0	2	0
ASV_901	0	0	0	0	2	0
ASV_902	0	0	0	0	2	0
ASV_903	0	0	0	0	2	0
ASV_904	0	0	0	0	2	0
ASV_905	0	0	0	0	2	0
ASV_906	0	0	0	0	2	0
ASV_907	0	0	0	0	2	0
ASV_908	0	0	0	0	2	0
ASV_909	0	0	0	0	2	0
ASV_910	0	0	0	0	0	2
ASV_911	0	0	0	0	0	2
ASV_912	0	0	0	0	0	2
ASV_913	0	0	0	0	0	2
ASV_914	0	0	0	0	0	2
ASV_915	0	0	0	0	0	2
ASV_916	0	0	0	0	0	2
ASV_917	0	0	0	0	0	2
ASV_918	0	0	0	0	0	2
ASV_919	0	0	0	0	0	2
ASV_920	0	0	0	0	0	2
ASV_921	0	0	0	0	0	2
ASV_922	0	0	0	0	0	2

### Sheet: Taxonomy
Collapsed ASV 98%	Taxonomy
ASV_208_404_688	k__Alveolata
ASV_298_578_883	k__Alveolata
ASV_37_73_145_207_313	k__Alveolata
ASV_39	k__Alveolata
ASV_417	k__Alveolata
ASV_428	k__Alveolata
ASV_452	k__Alveolata
ASV_531	k__Alveolata
ASV_536	k__Alveolata
ASV_540	k__Alveolata
ASV_580	k__Alveolata
ASV_629	k__Alveolata
ASV_700_815	k__Alveolata
ASV_84	k__Alveolata
ASV_909	k__Alveolata
ASV_1_32_107_161_176_305_419_530	k__Alveolata p__Ciliophora
ASV_108_201_235_315	k__Alveolata p__Ciliophora
ASV_115_421	k__Alveolata p__Ciliophora
ASV_122_128_156_166	k__Alveolata p__Ciliophora
ASV_133_137_248	k__Alveolata p__Ciliophora
ASV_134_255_331_338_577	k__Alveolata p__Ciliophora
ASV_160_193	k__Alveolata p__Ciliophora
ASV_163_170	k__Alveolata p__Ciliophora
ASV_171	k__Alveolata p__Ciliophora
ASV_187	k__Alveolata p__Ciliophora
ASV_195_263	k__Alveolata p__Ciliophora
ASV_2	k__Alveolata p__Ciliophora
ASV_20	k__Alveolata p__Ciliophora
ASV_201	k__Alveolata p__Ciliophora
ASV_203	k__Alveolata p__Ciliophora
ASV_204	k__Alveolata p__Ciliophora
ASV_205_282_343	k__Alveolata p__Ciliophora
ASV_21_380	k__Alveolata p__Ciliophora
ASV_217	k__Alveolata p__Ciliophora
ASV_226	k__Alveolata p__Ciliophora
ASV_240	k__Alveolata p__Ciliophora
ASV_246	k__Alveolata p__Ciliophora
ASV_27_31_80	k__Alveolata p__Ciliophora
ASV_283_514_663	k__Alveolata p__Ciliophora
ASV_284_897	k__Alveolata p__Ciliophora
ASV_312_589	k__Alveolata p__Ciliophora
ASV_320	k__Alveolata p__Ciliophora
ASV_355	k__Alveolata p__Ciliophora
ASV_376	k__Alveolata p__Ciliophora
ASV_393	k__Alveolata p__Ciliophora
ASV_401_450	k__Alveolata p__Ciliophora
ASV_415	k__Alveolata p__Ciliophora
ASV_429	k__Alveolata p__Ciliophora
ASV_432	k__Alveolata p__Ciliophora
ASV_433_671	k__Alveolata p__Ciliophora
ASV_44_103_124_142_148_153_165_232_250_287_289_290_364_367_392_395_467	k__Alveolata p__Ciliophora
ASV_449_802	k__Alveolata p__Ciliophora
ASV_451_563_711_817	k__Alveolata p__Ciliophora
ASV_458	k__Alveolata p__Ciliophora
ASV_472	k__Alveolata p__Ciliophora
ASV_474	k__Alveolata p__Ciliophora
ASV_504_634	k__Alveolata p__Ciliophora
ASV_505	k__Alveolata p__Ciliophora
ASV_551	k__Alveolata p__Ciliophora
ASV_613	k__Alveolata p__Ciliophora
ASV_618	k__Alveolata p__Ciliophora
ASV_664_729	k__Alveolata p__Ciliophora
ASV_722	k__Alveolata p__Ciliophora
ASV_743	k__Alveolata p__Ciliophora
ASV_76_97_102	k__Alveolata p__Ciliophora
ASV_797	k__Alveolata p__Ciliophora
ASV_888	k__Alveolata p__Ciliophora
ASV_93_199_329	k__Alveolata p__Ciliophora
ASV_118_285	k__Amoebozoa p__Discosea
ASV_356_466_476	k__Amoebozoa p__Discosea
ASV_420	k__Amoebozoa p__Discosea
ASV_436	k__Amoebozoa p__Discosea
ASV_52_63_88_123_155_179_215_237_303_304_386	k__Amoebozoa p__Discosea
ASV_68_106_291	k__Amoebozoa p__Discosea
ASV_95_150_209_256_319_399_644	k__Amoebozoa p__Discosea
ASV_325	k__Chromista
ASV_117_257_270	k__Fungi
ASV_121_172_405	k__Fungi
ASV_180_801	k__Fungi
ASV_200_625	k__Fungi
ASV_29	k__Fungi
ASV_36	k__Fungi
ASV_374_408	k__Fungi
ASV_416	k__Fungi
ASV_445	k__Fungi
ASV_473	k__Fungi
ASV_481_517	k__Fungi
ASV_552_677	k__Fungi
ASV_562	k__Fungi
ASV_615	k__Fungi
ASV_636	k__Fungi
ASV_637	k__Fungi
ASV_647	k__Fungi
ASV_650	k__Fungi
ASV_672	k__Fungi
ASV_70_251_278_388_434	k__Fungi
ASV_732	k__Fungi
ASV_773	k__Fungi
ASV_828	k__Fungi
ASV_900	k__Fungi
ASV_908	k__Fungi
ASV_130	k__Fungi p__Ascomycota
ASV_138	k__Fungi p__Ascomycota
ASV_152_498	k__Fungi p__Ascomycota
ASV_178	k__Fungi p__Ascomycota
ASV_192_221	k__Fungi p__Ascomycota
ASV_231_402_501_518	k__Fungi p__Ascomycota
ASV_264	k__Fungi p__Ascomycota
ASV_271_330_549_674_710	k__Fungi p__Ascomycota
ASV_28_91_182_190	k__Fungi p__Ascomycota
ASV_292	k__Fungi p__Ascomycota
ASV_30	k__Fungi p__Ascomycota
ASV_307_503	k__Fungi p__Ascomycota
ASV_316_407_550_586	k__Fungi p__Ascomycota
ASV_350	k__Fungi p__Ascomycota
ASV_351	k__Fungi p__Ascomycota
ASV_394	k__Fungi p__Ascomycota
ASV_512	k__Fungi p__Ascomycota
ASV_526	k__Fungi p__Ascomycota
ASV_533	k__Fungi p__Ascomycota
ASV_546	k__Fungi p__Ascomycota
ASV_571	k__Fungi p__Ascomycota
ASV_573	k__Fungi p__Ascomycota
ASV_59	k__Fungi p__Ascomycota
ASV_645	k__Fungi p__Ascomycota
ASV_673	k__Fungi p__Ascomycota
ASV_686	k__Fungi p__Ascomycota
ASV_716	k__Fungi p__Ascomycota
ASV_727	k__Fungi p__Ascomycota
ASV_746	k__Fungi p__Ascomycota
ASV_748	k__Fungi p__Ascomycota
ASV_753	k__Fungi p__Ascomycota
ASV_756	k__Fungi p__Ascomycota
ASV_863	k__Fungi p__Ascomycota
ASV_870	k__Fungi p__Ascomycota
ASV_89	k__Fungi p__Ascomycota
ASV_894	k__Fungi p__Ascomycota
ASV_101	k__Fungi p__Basidiomycota
ASV_411	k__Fungi p__Basidiomycota
ASV_478	k__Fungi p__Basidiomycota
ASV_491	k__Fungi p__Basidiomycota
ASV_510	k__Fungi p__Basidiomycota
ASV_519	k__Fungi p__Basidiomycota
ASV_556	k__Fungi p__Basidiomycota
ASV_676	k__Fungi p__Basidiomycota
ASV_216_327	k__Fungi p__Blastocladiomycota
ASV_82	k__Fungi p__Chytridiomycota
ASV_440	k__Fungi p__Glomeromycota
ASV_470	k__Fungi p__Glomeromycota
ASV_168_288	k__Fungi p__Mucoromycota
ASV_3_13_77	k__Fungi p__Rozellomycota
ASV_859	k__Fungi p__Rozellomycota
ASV_17_177	k__Metazoa
ASV_185	k__Metazoa
ASV_23_114_183	k__Metazoa
ASV_424	k__Metazoa
ASV_455_807	k__Metazoa
ASV_593	k__Metazoa
ASV_600	k__Metazoa
ASV_603	k__Metazoa
ASV_611	k__Metazoa
ASV_726	k__Metazoa
ASV_752	k__Metazoa
ASV_804	k__Metazoa
ASV_406_23	k__Metazoa p__Arthropoda
ASV_431_490_595_813	k__Metazoa p__Arthropoda
ASV_906	k__Metazoa p__Arthropoda
ASV_144	k__Protista
ASV_147_181_334_345_456_579	k__Protista
ASV_169_239_477	k__Protista
ASV_33_158_245_335	k__Protista
ASV_369	k__Protista
ASV_58_83_98_212_361	k__Protista
ASV_67_224	k__Protista
ASV_321_822	k__Rhodoplantae p__Rhodophyta
ASV_353_856	k__Rhodoplantae p__Rhodophyta
ASV_681	k__Stramenopila NA
ASV_113	k__Viridiplantae
ASV_196	k__Viridiplantae
ASV_223	k__Viridiplantae
ASV_273_829	k__Viridiplantae
ASV_341	k__Viridiplantae
ASV_437	k__Viridiplantae
ASV_439	k__Viridiplantae
ASV_446_497	k__Viridiplantae
ASV_486_905_914	k__Viridiplantae
ASV_543	k__Viridiplantae
ASV_619	k__Viridiplantae
ASV_620	k__Viridiplantae
ASV_640	k__Viridiplantae
ASV_654	k__Viridiplantae
ASV_665	k__Viridiplantae
ASV_683	k__Viridiplantae
ASV_707	k__Viridiplantae
ASV_750	k__Viridiplantae
ASV_761	k__Viridiplantae
ASV_779	k__Viridiplantae
ASV_781	k__Viridiplantae
ASV_793	k__Viridiplantae
ASV_796	k__Viridiplantae
ASV_835	k__Viridiplantae
ASV_866	k__Viridiplantae
ASV_877	k__Viridiplantae
ASV_898	k__Viridiplantae
ASV_899	k__Viridiplantae
ASV_904	k__Viridiplantae
ASV_911	k__Viridiplantae
ASV_912	k__Viridiplantae
ASV_915	k__Viridiplantae
ASV_126_219	k__Viridiplantae p__Anthophyta
ASV_259_662	k__Viridiplantae p__Anthophyta
ASV_362	k__Viridiplantae p__Anthophyta
ASV_384	k__Viridiplantae p__Anthophyta
ASV_465	k__Viridiplantae p__Anthophyta
ASV_469	k__Viridiplantae p__Anthophyta
ASV_564	k__Viridiplantae p__Anthophyta
ASV_709	k__Viridiplantae p__Anthophyta
ASV_771_878	k__Viridiplantae p__Anthophyta
ASV_786	k__Viridiplantae p__Anthophyta
ASV_803	k__Viridiplantae p__Anthophyta
ASV_823	k__Viridiplantae p__Anthophyta
ASV_864	k__Viridiplantae p__Anthophyta
ASV_865	k__Viridiplantae p__Anthophyta
ASV_441	k__Viridiplantae p__Bryophyta
ASV_11_26_49_56_62	k__Viridiplantae p__Chlorophyta
ASV_135	k__Viridiplantae p__Chlorophyta
ASV_164_537	k__Viridiplantae p__Chlorophyta
ASV_22	k__Viridiplantae p__Chlorophyta
ASV_234	k__Viridiplantae p__Chlorophyta
ASV_24_159_218_230_243_244_247_253_322_457_499	k__Viridiplantae p__Chlorophyta
ASV_242_604	k__Viridiplantae p__Chlorophyta
ASV_25	k__Viridiplantae p__Chlorophyta
ASV_268_463_524	k__Viridiplantae p__Chlorophyta
ASV_299	k__Viridiplantae p__Chlorophyta
ASV_382_453	k__Viridiplantae p__Chlorophyta
ASV_42_85_87_90_139_260_275_308_337_447_448_460_461_508	k__Viridiplantae p__Chlorophyta
ASV_43_53_54_66_104_112_132_22-_269_487	k__Viridiplantae p__Chlorophyta
ASV_560	k__Viridiplantae p__Chlorophyta
ASV_581	k__Viridiplantae p__Chlorophyta
ASV_582	k__Viridiplantae p__Chlorophyta
ASV_583	k__Viridiplantae p__Chlorophyta
ASV_585_728	k__Viridiplantae p__Chlorophyta
ASV_639	k__Viridiplantae p__Chlorophyta
ASV_64_403	k__Viridiplantae p__Chlorophyta
ASV_679	k__Viridiplantae p__Chlorophyta
ASV_680	k__Viridiplantae p__Chlorophyta
ASV_755	k__Viridiplantae p__Chlorophyta
ASV_758	k__Viridiplantae p__Chlorophyta
ASV_92	k__Viridiplantae p__Chlorophyta
ASV_110_189_211_314_323_340	k__Viridiplantae p__Lycopodiophyta
ASV_109_146_279	NA NA
ASV_111_272	NA NA
ASV_120_425	NA NA
ASV_125_479	NA NA
ASV_127	NA NA
ASV_136_214_295_438_459_489	NA NA
ASV_140_342_587	NA NA
ASV_151_294	NA NA
ASV_157_186_520	NA NA
ASV_162	NA NA
ASV_167_590	NA NA
ASV_173	NA NA
ASV_174	NA NA
ASV_175	NA NA
ASV_188	NA NA
ASV_191	NA NA
ASV_194	NA NA
ASV_197_261_435_609	NA NA
ASV_198_206_332_365_542	NA NA
ASV_202_426_839	NA NA
ASV_222_723	NA NA
ASV_228_309_368_515_643	NA NA
ASV_229	NA NA
ASV_236_422	NA NA
ASV_238	NA NA
ASV_241_682_738	NA NA
ASV_249_584	NA NA
ASV_252_258_328	NA NA
ASV_254_262	NA NA
ASV_266_276	NA NA
ASV_274	NA NA
ASV_277	NA NA
ASV_281_675	NA NA
ASV_293_371	NA NA
ASV_296	NA NA
ASV_300	NA NA
ASV_301	NA NA
ASV_302	NA NA
ASV_306_819	NA NA
ASV_310	NA NA
ASV_311	NA NA
ASV_317	NA NA
ASV_318_482_495_594_713	NA NA
ASV_324	NA NA
ASV_326	NA NA
ASV_333	NA NA
ASV_336	NA NA
ASV_339_721	NA NA
ASV_34_79_131_381_535_610	NA NA
ASV_344	NA NA
ASV_346	NA NA
ASV_347_532	NA NA
ASV_348	NA NA
ASV_349	NA NA
ASV_35	NA NA
ASV_352_430_566_622	NA NA
ASV_354_522	NA NA
ASV_357	NA NA
ASV_358	NA NA
ASV_359_507	NA NA
ASV_366	NA NA
ASV_370_462_567	NA NA
ASV_372_882	NA NA
ASV_375_641	NA NA
ASV_377	NA NA
ASV_378	NA NA
ASV_379_612	NA NA
ASV_38_184_225	NA NA
ASV_383	NA NA
ASV_385	NA NA
ASV_387	NA NA
ASV_389	NA NA
ASV_390	NA NA
ASV_391	NA NA
ASV_396	NA NA
ASV_397_488	NA NA
ASV_398	NA NA
ASV_4_5_6_7_8_10_12_14_15_16_19	NA NA
ASV_40_47_99_105_116_119_149_286	NA NA
ASV_409	NA NA
ASV_41_100	NA NA
ASV_410	NA NA
ASV_412	NA NA
ASV_413	NA NA
ASV_414_846	NA NA
ASV_418_651	NA NA
ASV_427_596_598	NA NA
ASV_442_811	NA NA
ASV_443	NA NA
ASV_444	NA NA
ASV_454	NA NA
ASV_464	NA NA
ASV_468	NA NA
ASV_471	NA NA
ASV_475	NA NA
ASV_480_741	NA NA
ASV_483_554	NA NA
ASV_484	NA NA
ASV_485	NA NA
ASV_492	NA NA
ASV_493	NA NA
ASV_494_506_623	NA NA
ASV_496	NA NA
ASV_499	NA NA
ASV_500_601	NA NA
ASV_502	NA NA
ASV_509	NA NA
ASV_51_154_373	NA NA
ASV_511	NA NA
ASV_513_633	NA NA
ASV_516	NA NA
ASV_521_670	NA NA
ASV_523	NA NA
ASV_525_538	NA NA
ASV_527	NA NA
ASV_528	NA NA
ASV_529	NA NA
ASV_539_719	NA NA
ASV_541	NA NA
ASV_544	NA NA
ASV_545	NA NA
ASV_547	NA NA
ASV_548	NA NA
ASV_55	NA NA
ASV_553	NA NA
ASV_555	NA NA
ASV_557	NA NA
ASV_558_735	NA NA
ASV_559	NA NA
ASV_561	NA NA
ASV_565	NA NA
ASV_568	NA NA
ASV_569	NA NA
ASV_57	NA NA
ASV_570	NA NA
ASV_572_768	NA NA
ASV_574	NA NA
ASV_575	NA NA
ASV_576	NA NA
ASV_588	NA NA
ASV_591	NA NA
ASV_592	NA NA
ASV_597	NA NA
ASV_602	NA NA
ASV_605	NA NA
ASV_606	NA NA
ASV_607_609_762	NA NA
ASV_608	NA NA
ASV_61_86	NA NA
ASV_614	NA NA
ASV_616	NA NA
ASV_617_693	NA NA
ASV_621	NA NA
ASV_624	NA NA
ASV_626	NA NA
ASV_627	NA NA
ASV_628	NA NA
ASV_630	NA NA
ASV_631	NA NA
ASV_632	NA NA
ASV_635	NA NA
ASV_638	NA NA
ASV_642	NA NA
ASV_646	NA NA
ASV_648	NA NA
ASV_649	NA NA
ASV_652	NA NA
ASV_653	NA NA
ASV_655	NA NA
ASV_656	NA NA
ASV_657	NA NA
ASV_658	NA NA
ASV_659	NA NA
ASV_660_704	NA NA
ASV_661	NA NA
ASV_666_698_760_875	NA NA
ASV_667	NA NA
ASV_668	NA NA
ASV_678	NA NA
ASV_684_706	NA NA
ASV_685	NA NA
ASV_687	NA NA
ASV_689_874	NA NA
ASV_69	NA NA
ASV_690	NA NA
ASV_691	NA NA
ASV_692	NA NA
ASV_694	NA NA
ASV_695	NA NA
ASV_696	NA NA
ASV_697	NA NA
ASV_699	NA NA
ASV_701_775	NA NA
ASV_702	NA NA
ASV_703	NA NA
ASV_705	NA NA
ASV_708	NA NA
ASV_71_213_233	NA NA
ASV_712	NA NA
ASV_714	NA NA
ASV_715	NA NA
ASV_717	NA NA
ASV_718	NA NA
ASV_72	NA NA
ASV_724	NA NA
ASV_730	NA NA
ASV_731	NA NA
ASV_733	NA NA
ASV_734	NA NA
ASV_736	NA NA
ASV_737	NA NA
ASV_739	NA NA
ASV_740	NA NA
ASV_742	NA NA
ASV_744	NA NA
ASV_745	NA NA
ASV_747	NA NA
ASV_749	NA NA
ASV_751	NA NA
ASV_754	NA NA
ASV_757	NA NA
ASV_759	NA NA
ASV_763	NA NA
ASV_764	NA NA
ASV_765	NA NA
ASV_766	NA NA
ASV_767	NA NA
ASV_769	NA NA
ASV_770	NA NA
ASV_772_806	NA NA
ASV_774	NA NA
ASV_776	NA NA
ASV_777	NA NA
ASV_778	NA NA
ASV_780	NA NA
ASV_782_791	NA NA
ASV_783	NA NA
ASV_784_891	NA NA
ASV_785	NA NA
ASV_787	NA NA
ASV_788	NA NA
ASV_789	NA NA
ASV_790	NA NA
ASV_792	NA NA
ASV_794	NA NA
ASV_795_820	NA NA
ASV_798	NA NA
ASV_799	NA NA
ASV_800	NA NA
ASV_805	NA NA
ASV_808	NA NA
ASV_809	NA NA
ASV_810	NA NA
ASV_812	NA NA
ASV_814	NA NA
ASV_816	NA NA
ASV_818	NA NA
ASV_821	NA NA
ASV_824	NA NA
ASV_825	NA NA
ASV_826	NA NA
ASV_827	NA NA
ASV_830	NA NA
ASV_831	NA NA
ASV_832	NA NA
ASV_833	NA NA
ASV_834	NA NA
ASV_836	NA NA
ASV_837	NA NA
ASV_838	NA NA
ASV_840	NA NA
ASV_841	NA NA
ASV_842	NA NA
ASV_843	NA NA
ASV_844	NA NA
ASV_845	NA NA
ASV_847	NA NA
ASV_848	NA NA
ASV_849	NA NA
ASV_850	NA NA
ASV_851	NA NA
ASV_852	NA NA
ASV_853	NA NA
ASV_854	NA NA
ASV_855	NA NA
ASV_857	NA NA
ASV_858	NA NA
ASV_860	NA NA
ASV_861	NA NA
ASV_862	NA NA
ASV_867	NA NA
ASV_868	NA NA
ASV_869	NA NA
ASV_871	NA NA
ASV_872	NA NA
ASV_873	NA NA
ASV_876	NA NA
ASV_879	NA NA
ASV_880	NA NA
ASV_881	NA NA
ASV_884	NA NA
ASV_885	NA NA
ASV_886	NA NA
ASV_887	NA NA
ASV_889	NA NA
ASV_890	NA NA
ASV_892	NA NA
ASV_893	NA NA
ASV_895	NA NA
ASV_9_18	NA NA
ASV_901	NA NA
ASV_902	NA NA
ASV_903	NA NA
ASV_907	NA NA
ASV_910	NA NA
ASV_913	NA NA
ASV_916	NA NA
ASV_917	NA NA
ASV_918	NA NA
ASV_919	NA NA
ASV_920	NA NA
ASV_921	NA NA
ASV_922	NA NA
ASV_94	NA NA
ASV_96_227_267_280_297_360_363_400	NA NA
ASV_0_45_46_48_50_65_74_75_78_81_129_141_143_265	NA NA
