## Supplementary material for "Diversity of an uncommon elastic hypersaline microbial mat along a small-scale transect": Suppl. Table 9

### Sheet: Hoja1
18 orders shared within Archaean Domes, the microbial mat from a green pool (Bonilla-Rosso et al. 2012), the stromatolite (Breitbart et al., 2009) and a coastal hypersaline non-thermophilic microbial mat from Guerrero Negro (Kunin et al., 2008)
Bacteroidetes: Bacteroidales, Cytophagales, Sphingobacteriales and Flavobacteriales
Chloroflexi: Chloroflexales
Cyanobacteria: Nostocales
Firmicutes: Bacillales, Clostridiales and Thermoanaerobacterales
Planctomycetales: Planctomycetes
Proteobacteria: Chromatiales, Desulfovibrionales, Enterobacteriales, Legionellales, Myxococcales, Pseudomonadales, Rhizobiales and Rhodobacterales
